# Quantification of translation uncovers the functions of the alternative transcriptome

**DOI:** 10.1101/608794

**Authors:** Lorenzo Calviello, Antje Hirsekorn, Uwe Ohler

**Affiliations:** Berlin Institute for Medical Systems Biology, Max-Delbrück-Center for Molecular Medicine, Hannoversche Strasse 28, Berlin 10115, Germany; Department of Biology, Humboldt-Universität zu Berlin, Unter den Linden 6, Berlin 10117, Germany; Department of Computer Science, Humboldt-Universität zu Berlin, Unter den Linden 6, Berlin 10117, Germany; University of California San Francisco, Department of Cell & Tissue Biology, 513 Parnassus Avenue, 94143, San Francisco, California, United States

## Abstract

At the center of the gene expression cascade, translation is fundamental in defining the fate of much of the transcribed genome. RNA sequencing enables the quantification of complex transcript mixtures, often detecting several splice isoforms of unknown functions for one gene. We have developed *ORFquant*, a new approach to annotate and quantify translation at the single open reading frame (ORF) level, using information from Ribo-seq data. Relying on a novel approach for transcript filtering, we quantify translation on thousands of ORFs, showing the power of Ribo-seq in revealing alternative ORFs on multiple isoforms per gene. While we find that one ORF represents the dominant translation product for most genes, we also detect genes with translated ORFs on multiple transcript isoforms, including targets of RNA surveillance mechanisms. Assessing the translation output across human cell lines reveals the extent of gene-specific differences in protein production, which are supported by steady-state protein abundance estimates. Computational analysis of Ribo-seq data with *ORFquant* (available at https://github.com/lcalviell/ORFquant) provides a window into the heterogeneous functions of complex transcriptomes.
