## Supplementary Data 2 for "Quantification of translation uncovers the functions of the alternative transcriptome": parameters_MQsearch.txt

Parameter	Value
Version	1.6.0.13
User name	NA
Machine name	NA
Date of writing	08/15/2019 13:19:59
Fixed modifications	Carbamidomethyl (C)
Include contaminants	True
PSM FDR	0.01
Protein FDR	0.01
Site FDR	0.01
Use Normalized Ratios For Occupancy	True
Min. peptide Length	7
Min. score for unmodified peptides	0
Min. score for modified peptides	40
Min. delta score for unmodified peptides	0
Min. delta score for modified peptides	6
Min. unique peptides	0
Min. razor peptides	1
Min. peptides	1
Use only unmodified peptides and	True
Modifications included in protein quantification	Oxidation (M);Acetyl (Protein N-term)
Peptides used for protein quantification	Unique
Discard unmodified counterpart peptides	True
Label min. ratio count	2
Use delta score	False
iBAQ	True
iBAQ log fit	False
Match between runs	True
Matching time window [min]	0.7
Alignment time window [min]	20
Find dependent peptides	False
Fasta file	NA
Decoy mode	revert
Include contaminants	True
Advanced ratios	True
Fixed andromeda index folder	NA
Temporary folder	NA
Combined folder location	NA
Second peptides	True
Stabilize large LFQ ratios	True
Separate LFQ in parameter groups	True
Require MS/MS for LFQ comparisons	True
Calculate peak properties	False
Main search max. combinations	200
Advanced site intensities	True
LFQ norm for sites and peptides	True
Write msScans table	True
Write msmsScans table	True
Write ms3Scans table	True
Write allPeptides table	True
Write mzRange table	True
Max. peptide mass [Da]	4600
Min. peptide length for unspecific search	8
Max. peptide length for unspecific search	25
Razor protein FDR	True
Disable MD5	False
Max mods in site table	3
Match unidentified features	False
MS/MS tol. (FTMS)	20 ppm
Top MS/MS peaks per Da interval. (FTMS)	12
Da interval. (FTMS)	100
MS/MS deisotoping (FTMS)	True
MS/MS deisotoping tolerance (FTMS)	7
MS/MS deisotoping tolerance unit (FTMS)	ppm
MS/MS higher charges (FTMS)	True
MS/MS water loss (FTMS)	True
MS/MS ammonia loss (FTMS)	True
MS/MS dependent losses (FTMS)	True
MS/MS recalibration (FTMS)	False
MS/MS tol. (ITMS)	0.5 Da
Top MS/MS peaks per Da interval. (ITMS)	8
Da interval. (ITMS)	100
MS/MS deisotoping (ITMS)	False
MS/MS deisotoping tolerance (ITMS)	0.15
MS/MS deisotoping tolerance unit (ITMS)	Da
MS/MS higher charges (ITMS)	True
MS/MS water loss (ITMS)	True
MS/MS ammonia loss (ITMS)	True
MS/MS dependent losses (ITMS)	True
MS/MS recalibration (ITMS)	False
MS/MS tol. (TOF)	40 ppm
Top MS/MS peaks per Da interval. (TOF)	10
Da interval. (TOF)	100
MS/MS deisotoping (TOF)	True
MS/MS deisotoping tolerance (TOF)	0.01
MS/MS deisotoping tolerance unit (TOF)	Da
MS/MS higher charges (TOF)	True
MS/MS water loss (TOF)	True
MS/MS ammonia loss (TOF)	True
MS/MS dependent losses (TOF)	True
MS/MS recalibration (TOF)	False
MS/MS tol. (Unknown)	0.5 Da
Top MS/MS peaks per Da interval. (Unknown)	8
Da interval. (Unknown)	100
MS/MS deisotoping (Unknown)	False
MS/MS deisotoping tolerance (Unknown)	0.15
MS/MS deisotoping tolerance unit (Unknown)	Da
MS/MS higher charges (Unknown)	True
MS/MS water loss (Unknown)	True
MS/MS ammonia loss (Unknown)	True
MS/MS dependent losses (Unknown)	True
MS/MS recalibration (Unknown)	False
Site tables	Oxidation (M)Sites.txt
