## Supplementary Table 1 for "Quantification of translation uncovers the functions of the alternative transcriptome"

### Sheet: Sheet1
cell_line	accession	P_sites positions (unique)	Junction reads (unique)
HEK293	SRR2433794	18333216	2796943
HeLa	SRR3306589	52703475	7969716
HepG2	This study	65522083	9927809
Jurkat	SRR2733100	119899197	17789539
K562	This study	49694262	7487508
U2O2	SRR1257225,SRR1257226,SRR1257227,SRR1257228,SRR1257229,SRR1257230,SRR1257231,SRR1257232,SRR1257233,SRR1257234,SRR1257235,SRR1257236	65335163	8735992
